# Mechanisms of life cycle simplification in African trypanosomes

**DOI:** 10.1101/2024.07.12.603250

**Authors:** Guy R Oldrieve, Frank Venter, Mathieu Cayla, Mylene Verney, Laurent Hébert, Manon Geerts, Nick Van Reet, Keith R Matthews

**Affiliations:** Institute for Immunology and Infection Research, School of Biological Sciences, University of Edinburgh, Edinburgh EH9 3FL, UK; York Biomedical Research Institute and Department of Biology, University of York, York; Unité Physiopathologie et Epidémiologie des Maladies Equines (PhEED), Laboratoire de Santé Animale, Site de Normandie, Agence Nationale de Sécurité Sanitaire de l’Alimentation, de l’Environnement et du Travail (ANSES), 1180 route de l’église, 14430 Goustranville, France; Department of Microbiology, Immunology and Transplantation, Rega Institute for Medical Research, Katholieke Universiteit Leuven, Leuven, Belgium; Department of Biomedical Sciences, Institute of Tropical Medicine, Antwerp, Belgium

## Abstract

African trypanosomes are important parasites in sub-Saharan Africa that undergo a quorum-sensing dependent development to morphologically stumpy forms in mammalian hosts to favour disease transmission by tsetse flies^1^. However, some trypanosome lineages have simplified their lifecycle by escaping dependence on tsetse allowing an expanded geographical range, with direct transmission between hosts achieved via biting flies and vampire bats (*Trypanosoma brucei evansi*, causing the disease ‘surra’) or through sexual transmission (*Trypanosoma brucei equiperdum*, causing ‘dourine’). Concomitantly, stumpy formation is reduced or lost, and the isolates are described as monomorphic, with infections spread widely in Africa, Asia, South America and parts of Europe. Here, using genomic analysis of distinct field isolates, we identified and functionally confirmed molecular changes that accompany the loss of the stumpy transmission stage in monomorphic clades. Further, using laboratory selection for resistance to the parasite’s quorum-sensing signal, we identified reversible steps in the initial development of monomorphism. This study identifies a trajectory of events that simplify the life cycle in emergent and established monomorphic trypanosomes, with impact on disease spread, vector control strategies, geographical range and virulence.
