## Supplementary data 1 for "Mechanisms of life cycle simplification in African trypanosomes"

Name	Subspecies	Type	Subgenus	Pleomorphic	Seq_length	Raw_seqs	Trimmed_seqs	Source	reads_mapped	percentage_reads_mapped	average_coverage	country	host	subregion	alternate allele frequency	Year of isolation	seq platform
927	T.b.brucei	T. b. brucei	Trypanozoon	Y	76			Sanger									Illumina
940	T.b.equiperdum	T. b. equiperdum type OVI	Trypanozoon	N	150			This_study				Ethiopia	horse		OK	2008	DNBSEQ
280104	T.b.evansi	T. b. evansi type A	Trypanozoon	N	150			This_study				Indonesia	water buffalo	Asia	OK	1982	DNBSEQ
108AT	T.b. gambiense	T.b. gambiense	Trypanozoon	Y	150			https://doi.org/10.1093/nargab/lqac090				Democratic Republic of the Congo	human	Central Africa		2007	DNBSEQ
108BT	T.b. gambiense	T.b. gambiense	Trypanozoon	Y	150			https://doi.org/10.1093/nargab/lqac091				Democratic Republic of the Congo	human	Central Africa		2007	DNBSEQ
15BT-relapse	T.b. gambiense	T.b. gambiense	Trypanozoon	Y	150			https://doi.org/10.1093/nargab/lqac092				Democratic Republic of the Congo	human	Central Africa		2008	DNBSEQ
340AT	T.b. gambiense	T.b. gambiense	Trypanozoon	Y	150			https://doi.org/10.1093/nargab/lqac093				Democratic Republic of the Congo	human	Central Africa		2006	DNBSEQ
348BT	T.b. gambiense	T.b. gambiense	Trypanozoon	Y	150			https://doi.org/10.1093/nargab/lqac094				Democratic Republic of the Congo	human	Central Africa		2006	DNBSEQ
57AT	T.b. gambiense	T.b. gambiense	Trypanozoon	Y	150			https://doi.org/10.1093/nargab/lqac095				Democratic Republic of the Congo	human	Central Africa		2007	DNBSEQ
ABBA	T.b. gambiense II	T.b. gambiense II	Trypanozoon	Y	150			https://doi.org/10.1093/nargab/lqac109				Côte d'Ivoire	human	West Africa		1983	DNBSEQ
AGAL-CI-78-TCH312	T.b. brucei	T.b. brucei	Trypanozoon	Y	150			https://doi.org/10.1093/nargab/lqac081				Côte d'Ivoire	chicken	West Africa		1978	DNBSEQ
Alfort	T.b.evansi	T. b. evansi type A	Trypanozoon	N	150			This_study							OK		DNBSEQ
American-Strain	T.b.evansi	T. b. evansi type A	Trypanozoon	N	150			This_study							OK		DNBSEQ
AnTat-12-1S	T.b. rhodesiense	T.b. rhodesiense	Trypanozoon	Y	150			https://doi.org/10.1093/nargab/lqac114				Rwanda	human	East Africa		1971	DNBSEQ
AnTat-3-1	T.b.evansi	T. b. evansi type A	Trypanozoon	N	150			This_study					capybara	South America	OK	1969	DNBSEQ
AnTat-3-3	T.b.evansi	T. b. evansi type A	Trypanozoon	N	150			This_study					capybara	South America	OK	1969	DNBSEQ
ATCC-30019	T.b.evansi	T. b. evansi type A	Trypanozoon	N	150			This_study					horse		OK		DNBSEQ
ATCC-30023	T.b.evansi	T. b. evansi type A	Trypanozoon	N	150			This_study							OK		DNBSEQ
ATCC30019	T.b.evansi	T. b. evansi type A	Trypanozoon	N	150			This_study					horse		OK		DNBSEQ
BIM-AnTat-8-1-P8	T.b. gambiense	T.b. gambiense	Trypanozoon	Y	150			https://doi.org/10.1093/nargab/lqac096				Cameroon	human	Central Africa		1976	DNBSEQ
Bosendja	T.b. gambiense	T.b. gambiense	Trypanozoon	Y	150			https://doi.org/10.1093/nargab/lqac097				Democratic Republic of the Congo	human	Central Africa		1972	DNBSEQ
BoTat-1-1	T.b.equiperdum	T. b. equiperdum type BoTat	Trypanozoon	N	150			This_study				Morocco	horse		OK		DNBSEQ
Canadian-Strain	T.b.evansi	T. b. evansi type A	Trypanozoon	N	150			This_study					horse		OK		DNBSEQ
Colombia	T.b.evansi	T. b. evansi type A	Trypanozoon	N	150			This_study				Colombia	horse		OK	1973	DNBSEQ
Dodola_943	T.b.equiperdum	T. b. equiperdum type OVI	Trypanozoon	N	70			SRR5307573				Ethiopia	horse			2008	Illumina
E28	T.b.equiperdum	T. b. equiperdum type BoTat	Trypanozoon	N	150			This_study				Italy	horse		OK	1977	DNBSEQ
EATRO2340	T.b.rhodesiense	T. b. rhodesiense	Trypanozoon	Y	76			ERR019097									Illumina
EATRO3	T.b.rhodesiense	T. b. rhodesiense	Trypanozoon	Y	76			ERR019098									Illumina
FEO	T.b. gambiense II	T.b. gambiense II	Trypanozoon	Y	150			https://doi.org/10.1093/nargab/lqac110				Togo	human	West Africa		1938	DNBSEQ
FEO-AnTat-16-1	T.b. gambiense II	T.b. gambiense II	Trypanozoon	Y	150			https://doi.org/10.1093/nargab/lqac111				Togo	human	West Africa		1938	DNBSEQ
GMOM-ZM-83-TRPZ-317	T.b. brucei	T.b. brucei	Trypanozoon	Y	150			https://doi.org/10.1093/nargab/lqac082				Zambia	tsetse	East Africa		1983	DNBSEQ
GPAP-CI-82-KP10-29	T.b. brucei	T.b. brucei	Trypanozoon	Y	150			https://doi.org/10.1093/nargab/lqac083				Côte d'Ivoire	tsetse	West Africa		1982	DNBSEQ
HAMBURG	T.b.evansi	T. b. evansi type A	Trypanozoon	N	150			This_study					horse		OK		DNBSEQ
IVMt1	T.b.evansi	T. b. evansi type C	Trypanozoon	N	35-301			SRR7910035				Mongolia	horse				Illumina
Jua	T.b. gambiense	T.b. gambiense	Trypanozoon	Y	150			https://doi.org/10.1093/nargab/lqac098				Cameroon	human	Central Africa		1976	DNBSEQ
Kazakstan	T.b.evansi	T. b. evansi type A	Trypanozoon	N	150			This_study				Kazachstan	camel	Asia	OK	1995	DNBSEQ
Kenya	T.b.evansi	T. b. evansi type A	Trypanozoon	N	150			This_study				Kenya	camel	East Africa	OK		DNBSEQ
LIGO	T.b. gambiense II	T.b. gambiense II	Trypanozoon	Y	150			https://doi.org/10.1093/nargab/lqac112				Côte d'Ivoire	human	West Africa		1984	DNBSEQ
LiTat-1-5-P9	T.b. gambiense	T.b. gambiense	Trypanozoon	Y	150			https://doi.org/10.1093/nargab/lqac099				Côte d'Ivoire	human	West Africa		1952	DNBSEQ
LOGRA	T.b. gambiense	T.b. gambiense	Trypanozoon	Y	150			https://doi.org/10.1093/nargab/lqac100				Democratic Republic of the Congo	human	Central Africa		1968	DNBSEQ
MBA	T.b. gambiense	T.b. gambiense	Trypanozoon	Y	150			https://doi.org/10.1093/nargab/lqac101				Democratic Republic of the Congo	human	Central Africa		1974	DNBSEQ
MBO-NG-74-R10	T.b. brucei	T.b. brucei	Trypanozoon	Y	150			https://doi.org/10.1093/nargab/lqac084				Nigeria	cattle	West Africa		1974	DNBSEQ
MBOT-GM-77-GB2	T.b. brucei	T.b. brucei	Trypanozoon	Y	150			https://doi.org/10.1093/nargab/lqac085				The Gambia	cattle	West Africa		1977	DNBSEQ
MCAM-ET-2013-MU-01	T.b.evansi	T. b. evansi type A	Trypanozoon	N	150			This_study				Ethiopia	camel		OK	2013	DNBSEQ
MCAM-ET-2013-MU-02	T.b.evansi	T. b. evansi type A	Trypanozoon	N	150			This_study				Ethiopia	camel		OK	2013	DNBSEQ
MCAM-ET-2013-MU-04	T.b.evansi	T. b. evansi type A	Trypanozoon	N	150			This_study				Ethiopia	camel		OK	2013	DNBSEQ
MCAM-ET-2013-MU-05	T.b.evansi	T. b. evansi type A	Trypanozoon	N	150			This_study				Ethiopia	camel		OK	2013	DNBSEQ
MCAM-ET-2013-MU-09	T.b.evansi	T. b. evansi type A	Trypanozoon	N	150			This_study				Ethiopia	camel		OK	2013	DNBSEQ
MCAM-ET-2013-MU-14	T.b.evansi	T. b. evansi type B	Trypanozoon	N	150			This_study				Ethiopia	camel		OK	2013	DNBSEQ
MCAM-ET-2013-MU-17	T.b.evansi	T. b. evansi type A	Trypanozoon	N	150			This_study				Ethiopia	camel		OK	2013	DNBSEQ
MCAP-CI-91-BALEA-2	T.b. brucei	T.b. brucei	Trypanozoon	Y	150			https://doi.org/10.1093/nargab/lqac086				Côte d'Ivoire	goat	West Africa		1991	DNBSEQ
Merzouga-56	T.b.evansi	T. b. evansi type A	Trypanozoon	N	150			This_study				Morocco	camel		OK	1997	DNBSEQ
MHOM-SD-82-BIYAMINA	T.b. rhodesiense	T.b. rhodesiense	Trypanozoon	Y	150			https://doi.org/10.1093/nargab/lqac115				South Sudan	human	East Africa		1982	DNBSEQ
MHOM-SD-82-MUSIKIA-cloneA	T.b. gambiense	T.b. gambiense	Trypanozoon	Y	150			https://doi.org/10.1093/nargab/lqac102				South Sudan	human	East Africa		1982	DNBSEQ
MHOM-ZM-80-TRPZ-23	T.b. rhodesiense	T.b. rhodesiense	Trypanozoon	Y	150			https://doi.org/10.1093/nargab/lqac116				Zambia	human	East Africa		1980	DNBSEQ
MHOM-ZM-83-TRPZ-349	T.b. rhodesiense	T.b. rhodesiense	Trypanozoon	Y	150			https://doi.org/10.1093/nargab/lqac117				Zambia	human	East Africa		1983	DNBSEQ
MSUS-CI-78-TSW-157	T.b. gambiense II	T.b. gambiense II	Trypanozoon	Y	150			https://doi.org/10.1093/nargab/lqac113				Côte d'Ivoire	pig	West Africa		1978	DNBSEQ
MSUS-CI-78-TSW382	T.b. brucei	T.b. brucei	Trypanozoon	Y	150			https://doi.org/10.1093/nargab/lqac087				Côte d'Ivoire	pig	West Africa		1978	DNBSEQ
MSUS-CI-82-TSW62	T.b. brucei	T.b. brucei	Trypanozoon	Y	150			https://doi.org/10.1093/nargab/lqac088				Côte d'Ivoire	pig	West Africa		1982	DNBSEQ
MSUS-CI-83-TSW-11	T.b. brucei	T.b. brucei	Trypanozoon	Y	150			https://doi.org/10.1093/nargab/lqac089				Côte d'Ivoire	pig	West Africa		1983	DNBSEQ
MU09	T.b.evansi	T. b. evansi type A	Trypanozoon	N	101			SRR5307968				Ethiopia	camel			2013	Illumina
MU10	T.b.evansi	T. b. evansi type B	Trypanozoon	N	101			SRR5307967				Ethiopia	camel			2013	Illumina
Nabe	T.b. gambiense	T.b. gambiense	Trypanozoon	Y	150			https://doi.org/10.1093/nargab/lqac103				Democratic Republic of the Congo	human	Central Africa		1995	DNBSEQ
NDMI	T.b. gambiense	T.b. gambiense	Trypanozoon	Y	150			https://doi.org/10.1093/nargab/lqac104				Republic of Congo	human	Central Africa		1980	DNBSEQ
NKOUA	T.b. gambiense	T.b. gambiense	Trypanozoon	Y	150			https://doi.org/10.1093/nargab/lqac105				Republic of Congo	human	Central Africa		1980	DNBSEQ
OUSOU	T.b. gambiense	T.b. gambiense	Trypanozoon	Y	150			https://doi.org/10.1093/nargab/lqac106				Côte d'Ivoire	human	West Africa		1982	DNBSEQ
OVI	T.b.equiperdum	T. b. equiperdum type OVI	Trypanozoon	N	150			This_study				South Africa	horse		OK		DNBSEQ
Pakwa	T.b. gambiense	T.b. gambiense	Trypanozoon	Y	150			https://doi.org/10.1093/nargab/lqac107				Democratic Republic of the Congo	human	Central Africa		1995	DNBSEQ
Philippines	T.b.evansi	T. b. evansi type A	Trypanozoon	N	150			This_study				The Philippines	water buffalo		OK	1996	DNBSEQ
RoTat_1.2	T.b.evansi	T. b. evansi type A	Trypanozoon	N	70			SRR5307574									Illumina
ROUPO-VAVOUA--80-MURAZ-14	T.b. gambiense	T.b. gambiense	Trypanozoon	Y	150			https://doi.org/10.1093/nargab/lqac108				Côte d'Ivoire	human	West Africa		1980	DNBSEQ
Rumphi	T.b. rhodesiense	T.b. rhodesiense	Trypanozoon	Y	150			https://doi.org/10.1093/nargab/lqac118				Malawi	human	East Africa		2007	DNBSEQ
STIB-816	T.b.evansi	T. b. evansi type A	Trypanozoon	N	150			This_study				China	bactrian camel		OK	1978	DNBSEQ
STIB-851	T.b. rhodesiense	T.b. rhodesiense	Trypanozoon	Y	150			https://doi.org/10.1093/nargab/lqac119				Uganda	human	East Africa		1990	DNBSEQ
STIB247	T.b.brucei	T. b. brucei	Trypanozoon	Y	76			ERR005857									Illumina
STIB386	T.b.gambiense	T. b. gambiense	Trypanozoon	Y	76			ERR022561									Illumina
STIB805	T.b.evansi	T. b. evansi type A	Trypanozoon	N	76			ERR005205									Illumina
STIB818	T.b.evansi.type.A	T. b. evansi type A	Trypanozoon	N	150			This_study				China	horse		OK	1979	DNBSEQ
STIB900	T.b.rhodesiense	T. b. rhodesiense	Trypanozoon	Y	76			SRR3143433									Illumina
SVP	T.b.evansi	T. b. evansi type A	Trypanozoon	N	150			This_study							OK		DNBSEQ
Te-Ap-N-D1	T.b.equiperdum	T. b. equiperdum type OVI	Trypanozoon	N	150			This_study				Venezuela	horse		OK	1991	DNBSEQ
EATRO_1125_AnTat_1.1_90:13	T.b.brucei	T. b. brucei	Trypanozoon	Y	150			This_study				Uganda	bushbuck			1966	DNBSEQ
Zagora-I-17	T.b.evansi	T. b. evansi type A	Trypanozoon	N	150			This_study				Morocco	camel		OK	1997	DNBSEQ
