## Supplementary data 3 for "Mechanisms of life cycle simplification in African trypanosomes"

### Sheet: primer
Reagent type (strain or resource)	Designation	Source
ZC3H20-ctertag-f	AAGCTTATGCAGCTCGTAGCCTCGCCACTCG
ZC3H20-ctertag-r	ACTAGTATTCCTGCCCCTCCCTTCCCCT
RBP10-ctertag-r	ACTAGTCTCCATTCGAACCGGAGG
RBP10-ctertag-f	AAGCTTATGGGAGACTCGATATCACCTTCGG
RBP10_qPCR_F	CGTCGAAACTCTGCGTTGAC
RBP10_qPCR_R	CACTCGGCCGTTAAGTCCTT
ZC3H20_qPCR_F	CAACAGGTTCGCTGTTTGGG
ZC3H20_qPCR_R	ACAACGGAATGAGCTTCGGT
G00	aaaagcaccgactcggtgccactttttcaagttgataacggactagccttattttaacttgctatttctagctctaaaac
Tb927.4.3650_1	TTCTTGCACTCGTTTCGGTATTCGAATGTTgtataatgcagacctgctgc
Tb927.4.3650_3	gaaattaatacgactcactataggCTCGAGAGAAAGATGATAGTgttttagagctagaaatagc
Tb927.4.3650_6	gaaattaatacgactcactataggTATAACTGCATTACCCTATTgttttagagctagaaatagc
Tb927.4.3650_2+7	CTTCGTGAAGTTAGAACCATCACTAAAAAAactacccgatcctgatccag
Tb927.4.3650_2+7_gDNA	CTTCGTGAAGTTAGAACCATCACTAAAAAA
Tb927.4.3650_1_gDNA	TTCTTGCACTCGTTTCGGTATTCGAATGTT
Tb927.5.2580_1	TTTTTTTTTGTTTCCTTCAACAGCAACAACgtataatgcagacctgctgc
Tb927.5.2580_3	gaaattaatacgactcactataggAAAACCCTAGTATAAGCGTTgttttagagctagaaatagc
Tb927.5.2580_6	gaaattaatacgactcactataggACAGTTATGTAAAATTTATAgttttagagctagaaatagc
Tb927.5.2580_2+7	CCACCGCCCGCGGCATCATGAGTTCTAATTactacccgatcctgatccag
Tb927.5.2580_2+7_gDNA	CCACCGCCCGCGGCATCATGAGTTCTAATT
Tb927.5.2580_1_gDNA	TTTTTTTTTGTTTCCTTCAACAGCAACAAC
Tb927.8.1530_1	CGCCCGTTTCGTGTGGTTTAGTCGCTCAGCgtataatgcagacctgctgc
Tb927.8.1530_3	gaaattaatacgactcactataggATCCACCGATAAGCTTGTGGgttttagagctagaaatagc
Tb927.8.1530_6	gaaattaatacgactcactataggATGCTTATATATGCTTGTGAgttttagagctagaaatagc
Tb927.8.1530_2+7	TTCGCCAGTAATACTTGTTGTGGCCTTCATactacccgatcctgatccag
Tb927.8.1530_2+7_gDNA	TTCGCCAGTAATACTTGTTGTGGCCTTCAT
Tb927.8.1530_1_gDNA	CGCCCGTTTCGTGTGGTTTAGTCGCTCAGC
Tb927.11.3400_1	AGTAAAAAAAGGAGGAAAACACAGCAAACCgtataatgcagacctgctgc
Tb927.11.3400_3	gaaattaatacgactcactataggGTGTATGTGTGTGAAAATGAgttttagagctagaaatagc
Tb927.11.3400_6	gaaattaatacgactcactataggCGGCTGCGGATCCATCATGCgttttagagctagaaatagc
Tb927.11.3400_2+7	AGGTGCAATCCTGCCTCACAACCCCAACGAactacccgatcctgatccag
Tb927.11.3400_2+7_gDNA	AGGTGCAATCCTGCCTCACAACCCCAACGA
Tb927.11.3400_1_gDNA	AGTAAAAAAAGGAGGAAAACACAGCAAACC
Tb927.2.4020-1	GGTCCATACAAAAAAGGGAGATCACCTTCCgtataatgcagacctgctgc
Tb927.2.4020-3	gaaattaatacgactcactataggTGCTGGCGGCGAGCGGTGACgttttagagctagaaatagc
Tb927.2.4020-6-V2	gaaattaatacgactcactataggTAGTAGGGCACCTAACTAAGgttttagagctagaaatagc
Tb927.2.4020-2+7-V2	CGGTCGTGCTTGCCCACGTCCATCCAAAAGactacccgatcctgatccag
Tb927.2.4020_1_gDNA	GGTCCATACAAAAAAGGGAGATCACCTTCC
Tb927.2.4020_2+7_gDNA	CGGTCGTGCTTGCCCACGTCCATCCAAAAG
Tb927.11.6600-1	TTTGCTCCGGTTCACAGCGTGCTTTACTTGgtataatgcagacctgctgc
Tb927.11.6600-3	gaaattaatacgactcactataggCTCTCGCTTTATCAGAAGAAgttttagagctagaaatagc
Tb927.11.6600-6	gaaattaatacgactcactataggCCACGACATGATGCCCCACAgttttagagctagaaatagc
Tb927.11.6600-2+7	ACAAGACAACGTCCCGCTGGCTCCTCCACTactacccgatcctgatccag
Tb927.11.6600_1_gDNA	TTTGCTCCGGTTCACAGCGTGCTTTACTTG
Tb927.11.6600_2+7_gDNA	ACAAGACAACGTCCCGCTGGCTCCTCCACT

### Sheet: Sheet2
Reagent type (species) or resource	Designaion	Source/ Reference	Identifier
Antibody	Anti-Ty1 epitope tag specific BB2 antibody	Bastin et al., 1996; hybridoma cell line a gift of Keith Gull, Oxford University/available through Thermofisher	Cat#MA5-23513; RRID:AB_2610644
Antibody	Anti-Mouse AlexaFluor 568	abcam	Cat# ab175701
