## Supplementary data 4 for "Mechanisms of life cycle simplification in African trypanosomes"

### Sheet: Fig.2a
Effect	DFn	DFd	F	p	p<.05	ges
Hours	3	48	476.114	1.08e-35	*	0.967
Oligopeptides	1	48	155.617	1.13e-16	*	0.764
clade	2	48	22.581	1.23e-07	*	0.485
Hours:Oligopeptides	3	48	36.502	1.94e-12	*	0.695
Hours:clade	6	48	16.611	2.98e-10	*	0.675
Oligopeptides:clade	2	48	77.57	9.18e-16	*	0.764
Hours:Oligopeptides:clade	6	48	21.163	5.81e-12	*	0.726
Oligopeptides	Hours	.y.	group1	group2	n1	n2	p	p.signif	p.adj	p.adj.signif	y.position	groups	x	xmin	xmax	test
HMI-9	0	Norm_density	brucei	ev.IVM-t1	3	3	0.385	ns	1	ns	337322		1	0.733333	1	brucei vs ev.IVM-t1
HMI-9	0	Norm_density	brucei	add-back	3	3	0.137	ns	0.412	ns	684542		1	0.733333	1.26667	brucei vs add-back
HMI-9	0	Norm_density	ev.IVM-t1	add-back	3	3	0.038	*	0.114	ns	1.03176e+06		1	1	1.26667	ev.IVM-t1 vs add-back
HMI-9	24	Norm_density	brucei	ev.IVM-t1	3	3	0.00932	**	0.028	*	663618		2	1.73333	2	brucei vs ev.IVM-t1
HMI-9	24	Norm_density	brucei	add-back	3	3	0.00548	**	0.0165	*	1.01084e+06		2	1.73333	2.26667	brucei vs add-back
HMI-9	24	Norm_density	ev.IVM-t1	add-back	3	3	0.658	ns	1	ns	1.35806e+06		2	2	2.26667	ev.IVM-t1 vs add-back
HMI-9	48	Norm_density	brucei	ev.IVM-t1	3	3	0.000257	***	0.00077	***	1.97239e+06		3	2.73333	3	brucei vs ev.IVM-t1
HMI-9	48	Norm_density	brucei	add-back	3	3	0.000985	***	0.00296	**	2.31961e+06		3	2.73333	3.26667	brucei vs add-back
HMI-9	48	Norm_density	ev.IVM-t1	add-back	3	3	0.141	ns	0.423	ns	2.66683e+06		3	3	3.26667	ev.IVM-t1 vs add-back
HMI-9	72	Norm_density	brucei	ev.IVM-t1	3	3	0.159	ns	0.477	ns	2.24739e+06		4	3.73333	4	brucei vs ev.IVM-t1
HMI-9	72	Norm_density	brucei	add-back	3	3	0.0338	*	0.101	ns	2.59461e+06		4	3.73333	4.26667	brucei vs add-back
HMI-9	72	Norm_density	ev.IVM-t1	add-back	3	3	0.301	ns	0.903	ns	2.94184e+06		4	4	4.26667	ev.IVM-t1 vs add-back
HMI-9:BHI	0	Norm_density	brucei	ev.IVM-t1	3	3	0.37	ns	1	ns	326923		1	0.733333	1	brucei vs ev.IVM-t1
HMI-9:BHI	0	Norm_density	brucei	add-back	3	3	0.0222	*	0.0666	ns	674144		1	0.733333	1.26667	brucei vs add-back
HMI-9:BHI	0	Norm_density	ev.IVM-t1	add-back	3	3	0.0814	ns	0.244	ns	1.02136e+06		1	1	1.26667	ev.IVM-t1 vs add-back
HMI-9:BHI	24	Norm_density	brucei	ev.IVM-t1	3	3	0.000166	***	0.000497	***	559591		2	1.73333	2	brucei vs ev.IVM-t1
HMI-9:BHI	24	Norm_density	brucei	add-back	3	3	0.0126	*	0.0378	*	906812		2	1.73333	2.26667	brucei vs add-back
HMI-9:BHI	24	Norm_density	ev.IVM-t1	add-back	3	3	0.00304	**	0.00912	**	1.25403e+06		2	2	2.26667	ev.IVM-t1 vs add-back
HMI-9:BHI	48	Norm_density	brucei	ev.IVM-t1	3	3	0.000114	***	0.000342	***	1.27975e+06		3	2.73333	3	brucei vs ev.IVM-t1
HMI-9:BHI	48	Norm_density	brucei	add-back	3	3	0.0174	*	0.0521	ns	1.62697e+06		3	2.73333	3.26667	brucei vs add-back
HMI-9:BHI	48	Norm_density	ev.IVM-t1	add-back	3	3	0.00135	**	0.00406	**	1.97419e+06		3	3	3.26667	ev.IVM-t1 vs add-back
HMI-9:BHI	72	Norm_density	brucei	ev.IVM-t1	3	3	3.37e-05	****	0.000101	***	2.18262e+06		4	3.73333	4	brucei vs ev.IVM-t1
HMI-9:BHI	72	Norm_density	brucei	add-back	3	3	0.889	ns	1	ns	2.52984e+06		4	3.73333	4.26667	brucei vs add-back
HMI-9:BHI	72	Norm_density	ev.IVM-t1	add-back	3	3	3.64e-05	****	0.000109	***	2.87706e+06		4	4	4.26667	ev.IVM-t1 vs add-back

### Sheet: Fig.2c
Effect	DFn	DFd	F	p	p<.05	ges
Hours	3	48	1022.33	1.79e-43	*	0.985
Oligopeptides	1	48	1772.18	1.48e-39	*	0.974
clade	2	48	714.185	1.95e-36	*	0.967
Hours:Oligopeptides	3	48	390.825	1.03e-33	*	0.961
Hours:clade	6	48	190.126	1.06e-31	*	0.96
Oligopeptides:clade	2	48	43.799	1.5e-11	*	0.646
Hours:Oligopeptides:clade	6	48	57.466	3.11e-20	*	0.878
Oligopeptides	Hours	.y.	group1	group2	n1	n2	p	p.signif	p.adj	p.adj.signif	y.position	groups	x	xmin	xmax	test
HMI-9	0	Norm_density	brucei	ev.A	3	3	0.662	ns	1	ns	348192		1	0.733333	1	brucei vs ev.A
HMI-9	0	Norm_density	brucei	add-back	3	3	0.801	ns	1	ns	720703		1	0.733333	1.26667	brucei vs add-back
HMI-9	0	Norm_density	ev.A	add-back	3	3	0.496	ns	1	ns	1.09321e+06		1	1	1.26667	ev.A vs add-back
HMI-9	24	Norm_density	brucei	ev.A	3	3	0.00627	**	0.0188	*	837540		2	1.73333	2	brucei vs ev.A
HMI-9	24	Norm_density	brucei	add-back	3	3	9.82e-05	****	0.000295	***	1.21005e+06		2	1.73333	2.26667	brucei vs add-back
HMI-9	24	Norm_density	ev.A	add-back	3	3	1.16e-05	****	3.47e-05	****	1.58256e+06		2	2	2.26667	ev.A vs add-back
HMI-9	48	Norm_density	brucei	ev.A	3	3	2.03e-05	****	6.08e-05	****	2.40913e+06		3	2.73333	3	brucei vs ev.A
HMI-9	48	Norm_density	brucei	add-back	3	3	1.09e-06	****	3.27e-06	****	2.78164e+06		3	2.73333	3.26667	brucei vs add-back
HMI-9	48	Norm_density	ev.A	add-back	3	3	6.47e-08	****	1.94e-07	****	3.15415e+06		3	3	3.26667	ev.A vs add-back
HMI-9	72	Norm_density	brucei	ev.A	3	3	3.35e-05	****	0.0001	***	1.80341e+06		4	3.73333	4	brucei vs ev.A
HMI-9	72	Norm_density	brucei	add-back	3	3	0.0141	*	0.0423	*	2.17593e+06		4	3.73333	4.26667	brucei vs add-back
HMI-9	72	Norm_density	ev.A	add-back	3	3	0.000274	***	0.000821	***	2.54844e+06		4	4	4.26667	ev.A vs add-back
HMI-9:BHI	0	Norm_density	brucei	ev.A	3	3	0.658	ns	1	ns	347890		1	0.733333	1	brucei vs ev.A
HMI-9:BHI	0	Norm_density	brucei	add-back	3	3	0.379	ns	1	ns	720401		1	0.733333	1.26667	brucei vs add-back
HMI-9:BHI	0	Norm_density	ev.A	add-back	3	3	0.646	ns	1	ns	1.09291e+06		1	1	1.26667	ev.A vs add-back
HMI-9:BHI	24	Norm_density	brucei	ev.A	3	3	7.96e-05	****	0.000239	***	570761		2	1.73333	2	brucei vs ev.A
HMI-9:BHI	24	Norm_density	brucei	add-back	3	3	0.000704	***	0.00211	**	943272		2	1.73333	2.26667	brucei vs add-back
HMI-9:BHI	24	Norm_density	ev.A	add-back	3	3	4.04e-06	****	1.21e-05	****	1.31578e+06		2	2	2.26667	ev.A vs add-back
HMI-9:BHI	48	Norm_density	brucei	ev.A	3	3	3.36e-06	****	1.01e-05	****	1.16543e+06		3	2.73333	3	brucei vs ev.A
HMI-9:BHI	48	Norm_density	brucei	add-back	3	3	0.0946	ns	0.284	ns	1.53794e+06		3	2.73333	3.26667	brucei vs add-back
HMI-9:BHI	48	Norm_density	ev.A	add-back	3	3	1.71e-06	****	5.13e-06	****	1.91045e+06		3	3	3.26667	ev.A vs add-back
HMI-9:BHI	72	Norm_density	brucei	ev.A	3	3	4.48e-05	****	0.000134	***	1.24245e+06		4	3.73333	4	brucei vs ev.A
HMI-9:BHI	72	Norm_density	brucei	add-back	3	3	0.783	ns	1	ns	1.61496e+06		4	3.73333	4.26667	brucei vs add-back
HMI-9:BHI	72	Norm_density	ev.A	add-back	3	3	3.83e-05	****	0.000115	***	1.98747e+06		4	4	4.26667	ev.A vs add-back

### Sheet: Fig.2e
Effect	DFn	DFd	F	p	p<.05	ges
Hours	3	48	601.765	4.6e-38	*	0.974
Oligopeptides	1	48	1802.01	1e-39	*	0.974
clade	2	48	24.726	4.16e-08	*	0.507
Hours:Oligopeptides	3	48	608.733	3.52e-38	*	0.974
Hours:clade	6	48	11.181	8.98e-08	*	0.583
Oligopeptides:clade	2	48	23.085	9.46e-08	*	0.49
Hours:Oligopeptides:clade	6	48	11.699	4.9e-08	*	0.594
Oligopeptides	Hours	.y.	group1	group2	n1	n2	p	p.signif	p.adj	p.adj.signif	y.position	groups	x	xmin	xmax	test
HMI-9	0	Norm_density	brucei	BoTat	3	3	0.0977	ns	0.293	ns	257626		1	0.733333	1	brucei vs BoTat
HMI-9	0	Norm_density	brucei	OVI	3	3	0.581	ns	1	ns	527551		1	0.733333	1.26667	brucei vs OVI
HMI-9	0	Norm_density	BoTat	OVI	3	3	0.0439	*	0.132	ns	797475		1	1	1.26667	BoTat vs OVI
HMI-9	24	Norm_density	brucei	BoTat	3	3	0.0206	*	0.0619	ns	416855		2	1.73333	2	brucei vs BoTat
HMI-9	24	Norm_density	brucei	OVI	3	3	0.000305	***	0.000915	***	686780		2	1.73333	2.26667	brucei vs OVI
HMI-9	24	Norm_density	BoTat	OVI	3	3	4.26e-05	****	0.000128	***	956704		2	2	2.26667	BoTat vs OVI
HMI-9	48	Norm_density	brucei	BoTat	3	3	0.00152	**	0.00455	**	1.1295e+06		3	2.73333	3	brucei vs BoTat
HMI-9	48	Norm_density	brucei	OVI	3	3	0.00243	**	0.00729	**	1.39942e+06		3	2.73333	3.26667	brucei vs OVI
HMI-9	48	Norm_density	BoTat	OVI	3	3	4.36e-05	****	0.000131	***	1.66934e+06		3	3	3.26667	BoTat vs OVI
HMI-9	72	Norm_density	brucei	BoTat	3	3	0.0131	*	0.0393	*	1.74549e+06		4	3.73333	4	brucei vs BoTat
HMI-9	72	Norm_density	brucei	OVI	3	3	0.0868	ns	0.26	ns	2.01541e+06		4	3.73333	4.26667	brucei vs OVI
HMI-9	72	Norm_density	BoTat	OVI	3	3	0.2	ns	0.601	ns	2.28534e+06		4	4	4.26667	BoTat vs OVI
HMI-9:BHI	0	Norm_density	brucei	BoTat	3	3	0.0516	ns	0.155	ns	262585		1	0.733333	1	brucei vs BoTat
HMI-9:BHI	0	Norm_density	brucei	OVI	3	3	0.284	ns	0.851	ns	532510		1	0.733333	1.26667	brucei vs OVI
HMI-9:BHI	0	Norm_density	BoTat	OVI	3	3	0.259	ns	0.777	ns	802434		1	1	1.26667	BoTat vs OVI
HMI-9:BHI	24	Norm_density	brucei	BoTat	3	3	0.613	ns	1	ns	285339		2	1.73333	2	brucei vs BoTat
HMI-9:BHI	24	Norm_density	brucei	OVI	3	3	0.0264	*	0.0793	ns	555264		2	1.73333	2.26667	brucei vs OVI
HMI-9:BHI	24	Norm_density	BoTat	OVI	3	3	0.0539	ns	0.162	ns	825188		2	2	2.26667	BoTat vs OVI
HMI-9:BHI	48	Norm_density	brucei	BoTat	3	3	0.135	ns	0.405	ns	261857		3	2.73333	3	brucei vs BoTat
HMI-9:BHI	48	Norm_density	brucei	OVI	3	3	0.261	ns	0.783	ns	531782		3	2.73333	3.26667	brucei vs OVI
HMI-9:BHI	48	Norm_density	BoTat	OVI	3	3	0.645	ns	1	ns	801706		3	3	3.26667	BoTat vs OVI
HMI-9:BHI	72	Norm_density	brucei	BoTat	3	3	0.582	ns	1	ns	270416		4	3.73333	4	brucei vs BoTat
HMI-9:BHI	72	Norm_density	brucei	OVI	3	3	0.00301	**	0.00902	**	540341		4	3.73333	4.26667	brucei vs OVI
HMI-9:BHI	72	Norm_density	BoTat	OVI	3	3	0.0017	**	0.00509	**	810265		4	4	4.26667	BoTat vs OVI

### Sheet: Fig.2f
.y.	group1	group2	n1	n2	statistic	p	p.adj	p.adj.signif
MEAN_STRAIGHT_LINE_SPEED	brucei	BoTat	1758	2618	3.0513e+06	7.31e-75	6.58e-74	****
MEAN_STRAIGHT_LINE_SPEED	brucei	OVI	1758	2003	2139063	4.71e-30	2.83e-29	****
MEAN_STRAIGHT_LINE_SPEED	brucei	BoTat:add-back	1758	867	751976	0.58	1	ns
MEAN_STRAIGHT_LINE_SPEED	brucei	OVI:add-back	1758	3192	2819636	0.773	1	ns
MEAN_STRAIGHT_LINE_SPEED	BoTat	OVI	2618	2003	2.30672e+06	2.32e-12	9.28e-12	****
MEAN_STRAIGHT_LINE_SPEED	BoTat	BoTat:add-back	2618	867	705361	8.23e-63	6.58e-62	****
MEAN_STRAIGHT_LINE_SPEED	BoTat	OVI:add-back	2618	3192	2.58566e+06	2.44e-138	2.44e-137	****
MEAN_STRAIGHT_LINE_SPEED	OVI	BoTat:add-back	2003	867	650834	1.42e-26	7.1e-26	****
MEAN_STRAIGHT_LINE_SPEED	OVI	OVI:add-back	2003	3192	2.41359e+06	4.11e-50	2.88e-49	****
MEAN_STRAIGHT_LINE_SPEED	BoTat:add-back	OVI:add-back	867	3192	1.41293e+06	0.34	1	ns

### Sheet: Fig.3a
Effect	DFn	DFd	F	p	p<.05	ges
Clade	2	9	2.513	0.136		0.141
DPI	5	45	58.043	1.69e-18	*	0.82
Clade:DPI	10	45	5.634	2.08e-05	*	0.469
DPI	.y.	group1	group2	n1	n2	p	p.signif	p.adj	p.adj.signif
4	cells.ml	brucei	ev.A	4	4	0.000303	***	0.00091	***
4	cells.ml	brucei	add-back	4	4	0.000358	***	0.00107	**
4	cells.ml	ev.A	add-back	4	4	0.899	ns	1	ns
5	cells.ml	brucei	ev.A	4	4	0.165	ns	0.494	ns
5	cells.ml	brucei	add-back	4	4	0.0497	*	0.149	ns
5	cells.ml	ev.A	add-back	4	4	0.47	ns	1	ns
6	cells.ml	brucei	ev.A	4	4	0.143	ns	0.43	ns
6	cells.ml	brucei	add-back	4	4	0.0395	*	0.119	ns
6	cells.ml	ev.A	add-back	4	4	0.443	ns	1	ns
7	cells.ml	brucei	ev.A	4	4	0.178	ns	0.535	ns
7	cells.ml	brucei	add-back	4	4	0.178	ns	0.535	ns
7	cells.ml	ev.A	add-back	4	4	1	ns	1	ns
8	cells.ml	brucei	ev.A	4	4	0.0673	ns	0.202	ns
8	cells.ml	brucei	add-back	4	4	0.0415	*	0.124	ns
8	cells.ml	ev.A	add-back	4	4	0.773	ns	1	ns
9	cells.ml	brucei	ev.A	4	4	0.000839	***	0.00252	**
9	cells.ml	brucei	add-back	4	4	0.0463	*	0.139	ns
9	cells.ml	ev.A	add-back	4	4	0.0288	*	0.0865	ns

### Sheet: Fig.3b
Effect	DFn	DFd	F	p	p<.05	ges
Clade	2	9	99.93	7.16e-07	*	0.829
DPI	4	36	845.084	4.83e-35	*	0.987
Clade:DPI	8	36	17.907	1.99e-10	*	0.757
DPI	.y.	group1	group2	n1	n2	p	p.signif	p.adj	p.adj.signif	y.position	groups	x	xmin	xmax	test
5	PAD_P	brucei	ev.A	4	4	0.0633	ns	0.19	ns	12.1788		1	0.733333	1	brucei vs ev.A
5	PAD_P	brucei	add-back	4	4	0.0633	ns	0.19	ns	29.2604		1	0.733333	1.26667	brucei vs add-back
5	PAD_P	ev.A	add-back	4	4	1	ns	1	ns	46.342		1	1	1.26667	ev.A vs add-back
6	PAD_P	brucei	ev.A	4	4	4.91e-06	****	1.47e-05	****	83.8978		2	1.73333	2	brucei vs ev.A
6	PAD_P	brucei	add-back	4	4	0.000981	***	0.00294	**	100.979		2	1.73333	2.26667	brucei vs add-back
6	PAD_P	ev.A	add-back	4	4	0.000934	***	0.0028	**	118.061		2	2	2.26667	ev.A vs add-back
7	PAD_P	brucei	ev.A	4	4	1.13e-06	****	3.39e-06	****	91.3088		3	2.73333	3	brucei vs ev.A
7	PAD_P	brucei	add-back	4	4	0.00106	**	0.00317	**	108.39		3	2.73333	3.26667	brucei vs add-back
7	PAD_P	ev.A	add-back	4	4	8.56e-05	****	0.000257	***	125.472		3	3	3.26667	ev.A vs add-back
8	PAD_P	brucei	ev.A	4	4	0.00102	**	0.00306	**	106.286		4	3.73333	4	brucei vs ev.A
8	PAD_P	brucei	add-back	4	4	0.0602	ns	0.181	ns	123.367		4	3.73333	4.26667	brucei vs add-back
8	PAD_P	ev.A	add-back	4	4	0.0279	*	0.0836	ns	140.449		4	4	4.26667	ev.A vs add-back
9	PAD_P	brucei	ev.A	4	4	0.00952	**	0.0286	*	104.491		5	4.73333	5	brucei vs ev.A
9	PAD_P	brucei	add-back	4	4	0.681	ns	1	ns	121.572		5	4.73333	5.26667	brucei vs add-back
9	PAD_P	ev.A	add-back	4	4	0.00488	**	0.0146	*	138.654		5	5	5.26667	ev.A vs add-back

### Sheet: Fig.3c
Effect	DFn	DFd	F	p	p<.05	ges
Clade	2	9	95.519	8.69e-07	*	0.808
DPI	4	36	431.667	7.12e-30	*	0.975
Clade:DPI	8	36	12.425	2.46e-08	*	0.689
DPI	.y.	group1	group2	n1	n2	p	p.signif	p.adj	p.adj.signif	y.position	groups	x	xmin	xmax	test
5	dividing	brucei	ev.A	4	4	8.33e-05	****	0.00025	***	17.5		1	0.733333	1	brucei vs ev.A
5	dividing	brucei	add-back	4	4	0.205	ns	0.614	ns	20.3125		1	0.733333	1.26667	brucei vs add-back
5	dividing	ev.A	add-back	4	4	0.000441	***	0.00132	**	23.125		1	1	1.26667	ev.A vs add-back
6	dividing	brucei	ev.A	4	4	2.33e-06	****	6.98e-06	****	9.718		2	1.73333	2	brucei vs ev.A
6	dividing	brucei	add-back	4	4	0.000338	***	0.00101	**	12.5305		2	1.73333	2.26667	brucei vs add-back
6	dividing	ev.A	add-back	4	4	0.000804	***	0.00241	**	15.343		2	2	2.26667	ev.A vs add-back
7	dividing	brucei	ev.A	4	4	1.19e-06	****	3.56e-06	****	6.656		3	2.73333	3	brucei vs ev.A
7	dividing	brucei	add-back	4	4	0.00153	**	0.00458	**	9.4685		3	2.73333	3.26667	brucei vs add-back
7	dividing	ev.A	add-back	4	4	6.9e-05	****	0.000207	***	12.281		3	3	3.26667	ev.A vs add-back
8	dividing	brucei	ev.A	4	4	0.0731	ns	0.219	ns	2.994		4	3.73333	4	brucei vs ev.A
8	dividing	brucei	add-back	4	4	1	ns	1	ns	5.8065		4	3.73333	4.26667	brucei vs add-back
8	dividing	ev.A	add-back	4	4	0.0731	ns	0.219	ns	8.619		4	4	4.26667	ev.A vs add-back
9	dividing	brucei	ev.A	4	4	0.166	ns	0.497	ns	4.105		5	4.73333	5	brucei vs ev.A
9	dividing	brucei	add-back	4	4	0.849	ns	1	ns	6.9175		5	4.73333	5.26667	brucei vs add-back
9	dividing	ev.A	add-back	4	4	0.122	ns	0.367	ns	9.73		5	5	5.26667	ev.A vs add-back

### Sheet: Fig.4e
Effect	DFn	DFd	F	p	p<.05	ges
Hours	3	80	683.126	6.96e-57	*	0.962
Dox	1	80	353.545	4.31e-31	*	0.815
BHI	1	80	365.822	1.41e-31	*	0.821
Hours:Dox	3	80	114.867	6.57e-29	*	0.812
Hours:BHI	3	80	85.111	8.03e-25	*	0.761
Dox:BHI	1	80	60.681	2.08e-11	*	0.431
Hours:Dox:BHI	3	80	27.018	3.62e-12	*	0.503
Gene	BHI	Hours	.y.	group1	group2	n1	n2	p	p.signif	p.adj	p.adj.signif	y.position	groups	x	xmin	xmax
RBP10	HMI-9	0	Norm_density	Minus	Plus	3	3	0.132	ns	0.132	ns	384773		1	0.8	1.2
ZC3H20	HMI-9	0	Norm_density	Minus	Plus	3	3	0.192	ns	0.192	ns	385424		1	0.8	1.2
RBP10	HMI-9	24	Norm_density	Minus	Plus	3	3	0.000296	***	0.000296	***	714870		2	1.8	2.2
ZC3H20	HMI-9	24	Norm_density	Minus	Plus	3	3	0.538	ns	0.538	ns	875403		2	1.8	2.2
RBP10	HMI-9	48	Norm_density	Minus	Plus	3	3	0.151	ns	0.151	ns	2.28219e+06		3	2.8	3.2
ZC3H20	HMI-9	48	Norm_density	Minus	Plus	3	3	0.00796	**	0.00796	**	2.77219e+06		3	2.8	3.2
RBP10	HMI-9	72	Norm_density	Minus	Plus	3	3	0.175	ns	0.175	ns	2.87872e+06		4	3.8	4.2
ZC3H20	HMI-9	72	Norm_density	Minus	Plus	3	3	1.34e-05	****	1.34e-05	****	3.09372e+06		4	3.8	4.2
RBP10	HMI-9:BHI	0	Norm_density	Minus	Plus	3	3	0.0724	ns	0.0724	ns	384624		1	0.8	1.2
ZC3H20	HMI-9:BHI	0	Norm_density	Minus	Plus	3	3	0.0535	ns	0.0535	ns	386448		1	0.8	1.2
RBP10	HMI-9:BHI	24	Norm_density	Minus	Plus	3	3	0.000208	***	0.000208	***	649778		2	1.8	2.2
ZC3H20	HMI-9:BHI	24	Norm_density	Minus	Plus	3	3	0.012	*	0.012	*	663567		2	1.8	2.2
RBP10	HMI-9:BHI	48	Norm_density	Minus	Plus	3	3	6.14e-06	****	6.14e-06	****	1.45619e+06		3	2.8	3.2
ZC3H20	HMI-9:BHI	48	Norm_density	Minus	Plus	3	3	0.000332	***	0.000332	***	1.54419e+06		3	2.8	3.2
RBP10	HMI-9:BHI	72	Norm_density	Minus	Plus	3	3	6.79e-06	****	6.79e-06	****	2.64772e+06		4	3.8	4.2
ZC3H20	HMI-9:BHI	72	Norm_density	Minus	Plus	3	3	3.06e-06	****	3.06e-06	****	2.70072e+06		4	3.8	4.2
